# L-GIREMI uncovers RNA editing sites in long-read RNA-seq

**DOI:** 10.1101/2022.03.23.485515

**Authors:** Zhiheng Liu, Giovanni Quinones-Valdez, Ting Fu, Mudra Choudhury, Fairlie Reese, Ali Mortazavi, Xinshu Xiao

## Abstract

Using third-generation sequencers, long-read RNA-seq is increasingly applied in transcriptomic studies given its major advantage in characterizing full-length transcripts. A number of methods have been developed to analyze this new type of data for transcript isoforms and their abundance. Another application, which is significantly under-explored, is to identify and analyze single nucleotide variants (SNVs) in the RNA. Identification of SNVs, such as genetic mutations or RNA editing sites, is fundamental to many biomedical questions. In long-read RNA-seq, SNV analysis presents significant challenges, due to the well-known relatively high error rates of the third-generation sequencers. Here, we present the first study to detect and analyze RNA editing sites in long-read RNA-seq. Our new method, L-GIREMI, effectively handles sequencing errors and biases in the reads, and uses a model-based approach to score RNA editing sites. Applied to PacBio long-read RNA-seq data, L-GIREMI affords a high accuracy in RNA editing identification. In addition, the unique advantage of long reads allowed us to uncover novel insights about RNA editing occurrences in single molecules and double-stranded RNA (dsRNA) structures. L-GIREMI provides a valuable means to study RNA nucleotide variants in long-read RNA-seq.
