## Supplementary material for "L-GIREMI uncovers RNA editing sites in long-read RNA-seq": Table S1

### Sheet: primers
Table S1.
primer_name	primer_sequences
ZH1_F	GGTGCAATTTTGACTCACTGCAACCA
ZH1_R	CAATCCTAAGGGGATGTCTGTCTCAC
ZH2_F	GGACATTTCAGTGAGTGACACACC
ZH2_R	ACTTGAAGTCAGGAATTTGAGACCAG
ZH3_F	TGCCTCCTGGGTTCAAGCAATC
ZH3_R	GGGTGGGCTAAGCCAGGTATAG
ZH4_F	ATCTTAATTGTACTTAATTAAATATGCCACCA
ZH4_R	CCTCCTGGGTTCAATAATTCTTG
ZH5_F	GAGAGGGACAGATTAGCCTTTTAG
ZH5_R	CTTACTATATGCATGGGTGAGTAATC
ZH6_F	GTGCAAAATGAAAAGGCAAACTCCTTG
ZH6_R	GTAGCAAAATTTAAAACCACGACCAG
ZH7_F	AACACCTACCAGCCCCAGCCA
ZH7_R	CCAGGACAGCCTTACCTTTGCC

### Sheet: sites_with_labels
chromosome	position_0_based	Position_1_based	strand	change_type	GIAB.SNP	knownre	dbSNP	label
chr1	9102174	9102175	-	A>G	Mismatch	TRUE	Mismatch	ZH1
chr4	184308427	184308428	-	A>G	Mismatch	TRUE	SNP	ZH2
chr19	37390237	37390238	+	A>G	Mismatch	TRUE	Mismatch	ZH3
chr4	25279728	25279729	+	A>G	Mismatch	TRUE	Mismatch	ZH4
chr6	47624724	47624725	+	A>G	Mismatch	TRUE	SNP	ZH5
chr6	47624726	47624727	+	A>G	Mismatch	TRUE	SNP	ZH5
chr6	47624728	47624729	+	A>G	Mismatch	TRUE	SNP	ZH5
chr11	86285042	86285043	+	A>G	Mismatch	TRUE	Mismatch	ZH6
chr11	86285237	86285238	+	A>G	Mismatch	TRUE	Mismatch	ZH6
chr16	75242648	75242649	-	A>G	Mismatch	TRUE	SNP	ZH7
*each label represents a amplicon containing the site of interest
